# Cyclase-generated 3’,5’-cGMP activates PucsarTIR antiphage defense through a stepwise zig-zag aligned filament assembly

**DOI:** 10.64898/2026.08.12.744502

**Authors:** Arpita Chakravarti, Yi Wu, A. Maxwell Burroughs, Zhiying Zhang, Shirin Fatma, Raven H. Huang, L. Aravind, Franklin L. Nobrega, Dinshaw J. Patel

## Abstract

Bacteria use nucleotide second messengers to couple phage recognition to antiviral effector activation. Here, we identify Pucsar, an ofshoot of the Pycsar-related antiphage family, whose cyclases generate 3’,5’-cGMP from GTP, that are associated with Toll/Interleukin-1 receptor (TIR) and transmembrane (TM) effectors. In the PucsarTIR system, cGMP produced by cyclase PucC, selectively activates the cognate PucTIR NADase. X-ray crystallography shows that PucC adopts a dimeric cyclase scaffold with a guanine-compatible base-recognition pocket. Cryo-EM and mutational analyses revealed that apo-PucTIR, composed of cyclic nucleotide binding and TIR domains, is self-sequestered as an inactive tetramer, in which TIR domains are proximal but misoriented. Sequential cGMP binding remodels this assembly through partially occupied intermediates and stabilizes a fully cGMP-bound dimer, that polymerizes into a zig-zag aligned filament, creating composite NAD^+^-binding pockets required for efficient NADase activity. These findings establish 3′,5′-cGMP as an antiphage second messenger and reveal how cyclic purine signaling converts self-sequestered TIR effectors into a NADase-competent filament.
