## Supplementary Tables S1, S3 and S4 for "Cyclase-generated 3’,5’-cGMP activates PucsarTIR antiphage defense through a stepwise zig-zag aligned filament assembly"

### Sheet: Table S1
Table S1. Cyclase proteins included in the phylogenetic analysis.
Accession	Clade	Subclade
WP_073027343.1	Immune clade 1	PYCSAR1
WP_216027061.1	Immune clade 1	PYCSAR1
WP_194684859.1	Immune clade 1	PYCSAR1
WP_209677557.1	Immune clade 1	PYCSAR1
WP_157242159.1	Immune clade 1	PYCSAR1
WP_230587706.1	Immune clade 1	PYCSAR1
WP_157139180.1	Immune clade 1	PYCSAR1
WP_079599397.1	Immune clade 1	PYCSAR1
WP_209677558.1	Immune clade 1	PYCSAR1
WP_206003510.1	Immune clade 1	PYCSAR1
WP_030537841.1	Immune clade 1	PYCSAR1
WP_064444662.1	Immune clade 1	PYCSAR1
WP_079635472.1	Immune clade 1	PYCSAR1
WP_110889544.1	Immune clade 1	PYCSAR1
WP_232997166.1	Immune clade 1	PYCSAR1
WP_244693085.1	Immune clade 1	PYCSAR1
WP_104168926.1	Immune clade 1	PYCSAR1
WP_192590316.1	Immune clade 1	PYCSAR1
WP_164419357.1	Immune clade 1	PYCSAR1
WP_078585515.1	Immune clade 1	PYCSAR1
WP_030989945.1	Immune clade 1	PYCSAR1
WP_189432629.1	Immune clade 1	PYCSAR1
WP_167071559.1	Immune clade 1	PYCSAR1
WP_187969614.1	Immune clade 1	PYCSAR1
WP_207105734.1	Immune clade 1	PYCSAR1
WP_159638804.1	Immune clade 1	PYCSAR1
WP_156680483.1	Immune clade 1	PYCSAR1
WP_026480547.1	Immune clade 1	PYCSAR1
WP_193753262.1	Immune clade 1	PYCSAR1
WP_222338424.1	Immune clade 1	PYCSAR1
WP_197922843.1	Immune clade 1	PYCSAR1
WP_211371770.1	Immune clade 1	PYCSAR1
WP_181549845.1	Immune clade 1	PYCSAR1
WP_162028114.1	Immune clade 1	PYCSAR1
WP_183486676.1	Immune clade 1	PYCSAR1
WP_063305327.1	Immune clade 1	PYCSAR1
WP_111118179.1	Immune clade 1	PYCSAR1
WP_143331054.1	Immune clade 1	PYCSAR1
WP_250804406.1	Immune clade 1	PYCSAR1
WP_143275998.1	Immune clade 1	PYCSAR1
WP_191267655.1	Immune clade 1	PYCSAR1
WP_187963126.1	Immune clade 1	PYCSAR1
WP_041197093.1	Immune clade 1	PYCSAR1
WP_057927194.1	Immune clade 1	PYCSAR1
WP_175718372.1	Immune clade 1	PYCSAR1
WP_060359327.1	Immune clade 1	PYCSAR1
WP_060095917.1	Immune clade 1	PYCSAR1
WP_223556332.1	Immune clade 1	PYCSAR1
WP_158465398.1	Immune clade 1	PYCSAR1
WP_224005953.1	Immune clade 1	PYCSAR1
WP_050465753.1	Immune clade 1	PYCSAR1
WP_165993474.1	Immune clade 1	PYCSAR1
WP_219628431.1	Immune clade 1	PYCSAR1
WP_202908178.1	Immune clade 1	PYCSAR1
WP_199163454.1	Immune clade 1	PYCSAR1
WP_127311254.1	Immune clade 1	PYCSAR1
WP_028732171.1	Immune clade 1	PYCSAR1
WP_027488958.1	Immune clade 1	PYCSAR1
WP_174161225.1	Immune clade 1	PYCSAR1
WP_103583908.1	Immune clade 1	PYCSAR1
WP_225899784.1	Immune clade 1	PYCSAR1
WP_095974464.1	Immune clade 1	PYCSAR1
WP_077209007.1	Immune clade 1	PYCSAR1
WP_175861388.1	Immune clade 1	PYCSAR1
WP_186886219.1	Immune clade 1	PYCSAR1
WP_090175392.1	Immune clade 1	PYCSAR1
WP_162435867.1	Immune clade 1	PYCSAR1
WP_185963359.1	Immune clade 1	PYCSAR1
WP_017589429.1	Immune clade 1	PYCSAR1
WP_197413454.1	Immune clade 1	PYCSAR1
WP_066904296.1	Immune clade 1	PYCSAR1
WP_063305328.1	Immune clade 1	PYCSAR1
WP_146592509.1	Immune clade 1	PYCSAR1
WP_201269352.1	Immune clade 1	PYCSAR1
WP_120727586.1	Immune clade 1	PYCSAR1
WP_138271696.1	Immune clade 1	PYCSAR1
WP_118430073.1	Immune clade 1	PYCSAR1
WP_010861610.1	Immune clade 1	PYCSAR1
WP_208592338.1	Immune clade 1	PYCSAR1
WP_106035477.1	Immune clade 1	PYCSAR1
WP_111291042.1	Immune clade 1	PYCSAR1
WP_043069609.1	Immune clade 1	PYCSAR1
WP_158176828.1	Immune clade 1	PYCSAR1
WP_214770883.1	Immune clade 1	PYCSAR1
WP_214756944.1	Immune clade 1	PYCSAR1
WP_098111700.1	Immune clade 1	PYCSAR1
WP_061578025.1	Immune clade 1	PYCSAR1
WP_069820284.1	Immune clade 1	PYCSAR1
WP_069824484.1	Immune clade 1	PYCSAR1
WP_119650169.1	Immune clade 1	PYCSAR1
WP_201461268.1	Immune clade 1	PYCSAR1
WP_225970719.1	Immune clade 1	PYCSAR1
WP_047555830.1	Immune clade 1	PYCSAR1
WP_101457589.1	Immune clade 1	PYCSAR1
WP_103096923.1	Immune clade 1	PYCSAR1
WP_200835736.1	Immune clade 1	PYCSAR1
WP_201607768.1	Immune clade 1	PYCSAR1
WP_109083372.1	Immune clade 1	PYCSAR1
WP_118801167.1	Immune clade 1	PYCSAR1
WP_097026357.1	Immune clade 1	PYCSAR1
WP_135574609.1	Immune clade 1	PYCSAR1
WP_151981236.1	Immune clade 1	PYCSAR1
WP_020656953.1	Immune clade 1	PYCSAR1
WP_025621699.1	Immune clade 1	PYCSAR1
WP_120416831.1	Immune clade 1	PYCSAR1
WP_108099034.1	Immune clade 1	PYCSAR1
WP_152876737.1	Immune clade 1	PYCSAR1
WP_174560164.1	Immune clade 1	PYCSAR1
WP_014976281.1	Immune clade 1	PYCSAR1
WP_212582347.1	Immune clade 1	PYCSAR1
WP_230674746.1	Immune clade 1	PYCSAR1
WP_120056183.1	Immune clade 1	PYCSAR1
WP_186970561.1	Immune clade 1	PYCSAR1
WP_061334176.1	Immune clade 1	PYCSAR1
WP_029071001.1	Immune clade 1	PYCSAR1
WP_129034172.1	Immune clade 1	PYCSAR1
WP_169654251.1	Immune clade 1	PYCSAR1
WP_210049758.1	Immune clade 1	PYCSAR1
WP_066904170.1	Immune clade 1	PYCSAR1
WP_137145200.1	Immune clade 1	PYCSAR1
WP_038582392.1	Immune clade 1	PYCSAR1
WP_242412440.1	Immune clade 1	PYCSAR1
WP_073904195.1	Immune clade 1	PYCSAR1
WP_179754078.1	Immune clade 1	PYCSAR1
WP_145941610.1	Immune clade 1	PYCSAR1
WP_189253486.1	Immune clade 1	PYCSAR1
WP_239708922.1	Immune clade 1	PYCSAR1
WP_076111675.1	Immune clade 1	PYCSAR1
WP_210960341.1	Immune clade 1	PYCSAR1
WP_189890751.1	Immune clade 1	PYCSAR1
WP_098772504.1	Immune clade 1	PYCSAR1
WP_155639531.1	Immune clade 1	PYCSAR1
WP_168925879.1	Immune clade 1	PYCSAR1
WP_065904173.1	Immune clade 1	PYCSAR1
WP_080871953.1	Immune clade 1	PYCSAR1
WP_119472662.1	Immune clade 1	PYCSAR1
WP_124227073.1	Immune clade 1	PYCSAR1
WP_066257588.1	Immune clade 1	PYCSAR1
WP_175987080.1	Immune clade 1	PYCSAR1
WP_061114706.1	Immune clade 1	PYCSAR1
WP_027063233.1	Immune clade 1	PYCSAR1
WP_100254727.1	Immune clade 1	PYCSAR1
WP_170999696.1	Immune clade 1	PYCSAR1
WP_075500047.1	Immune clade 1	PYCSAR1
WP_168771868.1	Immune clade 1	PYCSAR1
WP_053877500.1	Immune clade 1	PYCSAR1
WP_002804895.1	Immune clade 1	PYCSAR1
WP_151014777.1	Immune clade 1	PYCSAR1
WP_196501986.1	Immune clade 1	PYCSAR1
WP_114709410.1	Immune clade 1	PYCSAR1
WP_192531618.1	Immune clade 1	PYCSAR1
WP_235040570.1	Immune clade 1	PYCSAR1
WP_062289326.1	Immune clade 1	PYCSAR1
WP_190901142.1	Immune clade 1	PYCSAR1
WP_194649664.1	Immune clade 1	PYCSAR1
WP_087874173.1	Immune clade 1	PYCSAR1
WP_094742275.1	Immune clade 1	PYCSAR1
WP_130782188.1	Immune clade 1	PYCSAR1
WP_157601682.1	Immune clade 1	PYCSAR1
WP_171675857.1	Immune clade 1	PYCSAR1
WP_056759549.1	Immune clade 1	PYCSAR1
WP_240171121.1	Immune clade 1	PYCSAR1
WP_129699387.1	Immune clade 1	PYCSAR1
WP_193644122.1	Immune clade 1	PYCSAR1
WP_152817129.1	Immune clade 1	PYCSAR1
WP_204531988.1	Immune clade 1	PYCSAR1
WP_231552839.1	Immune clade 1	PYCSAR1
WP_164996614.1	Immune clade 1	PYCSAR1
WP_050708218.1	Immune clade 1	PYCSAR2
WP_173587120.1	Immune clade 1	PYCSAR2
WP_010179329.1	Immune clade 1	PYCSAR2
WP_216066138.1	Immune clade 1	PYCSAR2
WP_223034091.1	Immune clade 1	PYCSAR2
WP_153755351.1	Immune clade 1	PYCSAR2
WP_128757751.1	Immune clade 1	PYCSAR2
WP_208080207.1	Immune clade 1	PYCSAR2
WP_163517012.1	Immune clade 1	PYCSAR2
WP_121811478.1	Immune clade 1	PYCSAR2
WP_219957397.1	Immune clade 1	PYCSAR2
WP_095954636.1	Immune clade 1	PYCSAR2
WP_103440900.1	Immune clade 1	PYCSAR2
WP_195193859.1	Immune clade 1	PYCSAR2
WP_227326422.1	Immune clade 1	PYCSAR2
WP_228841157.1	Immune clade 1	PYCSAR2
WP_025189043.1	Immune clade 1	PYCSAR2
WP_142430473.1	Immune clade 1	PYCSAR2
WP_142423782.1	Immune clade 1	PYCSAR2
WP_164546529.1	Immune clade 1	PYCSAR2
WP_248855691.1	Immune clade 1	PYCSAR2
WP_125291145.1	Immune clade 1	PYCSAR2
WP_010722069.1	Immune clade 1	PYCSAR2
WP_025480391.1	Immune clade 1	PYCSAR2
WP_163144240.1	Immune clade 1	PYCSAR2
WP_103147980.1	Immune clade 1	PYCSAR2
WP_065316016.1	Immune clade 1	PYCSAR2
WP_147706319.1	Immune clade 1	PYCSAR2
WP_061735637.1	Immune clade 1	PYCSAR2
WP_053015694.1	Immune clade 1	PYCSAR2
WP_061394184.1	Immune clade 1	PYCSAR2
WP_111058964.1	Immune clade 1	PYCSAR2
WP_227490732.1	Immune clade 1	PYCSAR2
WP_070840084.1	Immune clade 1	PYCSAR2
WP_167541127.1	Immune clade 1	PYCSAR2
WP_045605238.1	Immune clade 1	PYCSAR2
WP_208692730.1	Immune clade 1	PYCSAR2
WP_110393107.1	Immune clade 1	PYCSAR2
WP_143517781.1	Immune clade 1	PYCSAR2
WP_139803044.1	Immune clade 1	PYCSAR2
WP_226456761.1	Immune clade 1	PYCSAR2
WP_016969828.1	Immune clade 1	PYCSAR2
WP_197865439.1	Immune clade 1	PYCSAR2
WP_077670149.1	Immune clade 1	PYCSAR2
WP_231901276.1	Immune clade 1	PYCSAR2
WP_010429966.1	Immune clade 1	PYCSAR2
WP_094128198.1	Immune clade 1	PYCSAR2
WP_053316386.1	Immune clade 1	PYCSAR2
WP_069489475.1	Immune clade 1	PYCSAR2
WP_058964859.1	Immune clade 1	PYCSAR2
WP_181517133.1	Immune clade 1	PYCSAR2
WP_050765734.1	Immune clade 1	PYCSAR2
WP_100222891.1	Immune clade 1	PYCSAR2
WP_176538157.1	Immune clade 1	PYCSAR2
WP_002133740.1	Immune clade 1	PYCSAR2
WP_094322338.1	Immune clade 1	PYCSAR2
WP_220423892.1	Immune clade 1	PYCSAR2
WP_053265929.1	Immune clade 1	PYCSAR2
WP_201476420.1	Immune clade 1	PYCSAR2
WP_001683785.1	Immune clade 1	PYCSAR2
WP_010672172.1	Immune clade 1	PYCSAR2
WP_058758269.1	Immune clade 1	PYCSAR2
WP_228510181.1	Immune clade 1	PYCSAR2
WP_069688224.1	Immune clade 1	PYCSAR2
WP_107294328.1	Immune clade 1	PYCSAR2
WP_199872279.1	Immune clade 1	PYCSAR2
WP_214657847.1	Immune clade 1	PYCSAR2
WP_214651640.1	Immune clade 1	PYCSAR2
WP_214659459.1	Immune clade 1	PYCSAR2
WP_252177179.1	Immune clade 1	PYCSAR2
WP_199355957.1	Immune clade 1	PYCSAR2
WP_207803785.1	Immune clade 1	PYCSAR2
WP_171183145.1	Immune clade 1	PYCSAR2
WP_233049229.1	Immune clade 1	PYCSAR2
WP_122550498.1	Immune clade 1	PYCSAR2
WP_163018544.1	Immune clade 1	PYCSAR2
WP_169987449.1	Immune clade 1	PYCSAR2
WP_128529095.1	Immune clade 1	PYCSAR2
WP_081025025.1	Immune clade 1	PYCSAR2
WP_206674632.1	Immune clade 1	PYCSAR2
WP_229602806.1	Immune clade 1	PYCSAR2
WP_208835347.1	Immune clade 1	PYCSAR2
WP_227875963.1	Immune clade 1	PYCSAR2
WP_216640169.1	Immune clade 1	PYCSAR2
WP_147448296.1	Immune clade 1	PYCSAR2
WP_193362747.1	Immune clade 1	PYCSAR2
WP_232051976.1	Immune clade 1	PYCSAR2
WP_251000277.1	Immune clade 1	PYCSAR2
WP_228029503.1	Immune clade 1	PYCSAR2
WP_227668619.1	Immune clade 1	PYCSAR2
WP_228703129.1	Immune clade 1	PYCSAR2
WP_228744791.1	Immune clade 1	PYCSAR2
WP_227317694.1	Immune clade 1	PYCSAR2
WP_223300585.1	Immune clade 1	PYCSAR2
WP_230323318.1	Immune clade 1	PYCSAR2
WP_171877432.1	Immune clade 1	PYCSAR2
WP_227509741.1	Immune clade 1	PYCSAR2
WP_225371866.1	Immune clade 1	PYCSAR2
WP_102059843.1	Immune clade 1	PYCSAR2
WP_108979123.1	Immune clade 1	PYCSAR2
WP_187726312.1	Immune clade 1	PYCSAR2
WP_119919319.1	Immune clade 1	PYCSAR2
WP_151427826.1	Immune clade 1	PYCSAR2
WP_117023254.1	Immune clade 1	PYCSAR2
WP_134254020.1	Immune clade 1	PYCSAR2
WP_104945000.1	Immune clade 1	PYCSAR2
WP_231839702.1	Immune clade 1	PYCSAR2
WP_063253798.1	Immune clade 1	PYCSAR2
WP_202712280.1	Immune clade 1	PYCSAR2
WP_065892279.1	Immune clade 1	PYCSAR2
WP_179361986.1	Immune clade 1	PYCSAR3
WP_208807333.1	Immune clade 1	PYCSAR3
WP_157655441.1	Immune clade 1	PYCSAR3
WP_133494885.1	Immune clade 1	PYCSAR3
WP_043981128.1	Immune clade 1	PYCSAR3
WP_136186953.1	Immune clade 1	PYCSAR3
WP_066559934.1	Immune clade 1	PYCSAR3
WP_007737456.1	Immune clade 1	PYCSAR3
WP_156587958.1	Immune clade 1	PYCSAR3
WP_048077116.1	Immune clade 1	PYCSAR3
WP_008441320.1	Immune clade 1	PYCSAR3
WP_055412287.1	Immune clade 1	PYCSAR3
WP_221028912.1	Immune clade 1	PYCSAR3
WP_229997162.1	Immune clade 1	PYCSAR3
WP_043981130.1	Immune clade 1	PYCSAR3
WP_204749480.1	Immune clade 1	PYCSAR3
WP_166390443.1	Immune clade 1	PYCSAR3
WP_158385478.1	Immune clade 1	PYCSAR3
WP_144729480.1	Immune clade 1	PYCSAR3
WP_196816305.1	Immune clade 1	PYCSAR3
WP_159357319.1	Immune clade 1	PYCSAR3
WP_134482832.1	Immune clade 1	PYCSAR3
WP_159357424.1	Immune clade 1	PYCSAR3
WP_149863179.1	Immune clade 1	PYCSAR3
WP_148685514.1	Immune clade 1	PYCSAR3
WP_014965492.1	Immune clade 1	PYCSAR3
WP_179363355.1	Immune clade 1	PYCSAR3
WP_101476779.1	Immune clade 1	PYCSAR3
WP_042686455.1	Immune clade 1	PYCSAR3
WP_100183406.1	Immune clade 1	PYCSAR3
WP_148680099.1	Immune clade 1	PYCSAR3
WP_014963213.1	Immune clade 1	PYCSAR3
WP_179359970.1	Immune clade 1	PYCSAR3
WP_179361861.1	Immune clade 1	PYCSAR3
WP_176124580.1	Immune clade 1	PYCSAR-like 4
WP_091545014.1	Immune clade 1	PYCSAR-like 4
WP_201572971.1	Immune clade 1	PYCSAR-like 4
WP_032035583.1	Immune clade 1	PYCSAR-like 4
WP_069119608.1	Immune clade 1	PYCSAR-like 4
WP_114258460.1	Immune clade 1	PYCSAR-like 4
WP_183436703.1	Immune clade 1	PYCSAR-like 4
WP_198580600.1	Immune clade 1	PYCSAR-like 4
WP_173087810.1	Immune clade 1	PYCSAR-like 4
WP_044460027.1	Immune clade 1	PYCSAR-like 4
WP_244425651.1	Immune clade 1	PYCSAR-like 4
WP_233938658.1	Immune clade 1	PYCSAR-like 4
WP_184452683.1	Immune clade 1	PYCSAR-like 4
WP_174161231.1	Immune clade 1	PYCSAR-like 4
WP_205928429.1	Immune clade 1	PYCSAR-like 4
WP_165505645.1	Immune clade 1	PYCSAR-like 4
WP_222008350.1	Immune clade 1	PYCSAR-like 4
WP_165420661.1	Immune clade 1	PYCSAR-like 4
WP_160172132.1	Immune clade 1	PYCSAR-like 4
WP_230290996.1	Immune clade 1	PYCSAR-like 4
WP_163956669.1	Immune clade 1	PYCSAR-like 4
WP_058736497.1	Immune clade 1	PYCSAR-like 4
WP_029040402.1	Immune clade 1	PYCSAR-like 4
WP_164160972.1	Immune clade 1	PYCSAR-like 4
WP_115875507.1	Immune clade 1	PYCSAR-like 4
WP_064238533.1	Immune clade 1	PYCSAR-like 4
WP_018496653.1	Immune clade 1	PYCSAR-like 4
WP_113492166.1	Immune clade 1	PYCSAR-like 4
WP_130658203.1	Immune clade 1	PYCSAR-like 4
WP_221963333.1	Immune clade 1	PYCSAR-like 4
WP_164592289.1	Immune clade 1	PYCSAR-like 4
WP_127625103.1	Immune clade 1	PYCSAR-like 4
WP_140825137.1	Immune clade 1	PYCSAR-like 4
WP_058199413.1	Immune clade 1	PYCSAR-like 4
WP_043096886.1	Immune clade 1	PYCSAR-like 4
WP_121386384.1	Immune clade 1	PYCSAR-like 4
WP_024905208.1	Immune clade 1	PYCSAR-like 4
WP_232311107.1	Immune clade 1	PYCSAR-like 4
WP_154726278.1	Immune clade 1	PYCSAR-like 4
WP_227310757.1	Immune clade 1	PYCSAR-like 4
WP_141906906.1	Immune clade 1	PYCSAR-like 4
WP_028349813.1	Immune clade 1	PYCSAR-like 4
WP_142234711.1	Immune clade 1	PYCSAR-like 4
WP_183230366.1	Immune clade 1	PYCSAR-like 4
WP_150378048.1	Immune clade 1	PYCSAR-like 4
WP_005132578.1	Immune clade 1	PYCSAR-like 4
WP_151965099.1	Immune clade 1	PYCSAR-like 4
WP_060095907.1	Immune clade 1	PYCSAR-like 4
WP_226143306.1	Immune clade 1	PYCSAR-like 4
WP_175718367.1	Immune clade 1	PYCSAR-like 4
WP_198846344.1	Immune clade 1	PYCSAR-like 4
WP_200177644.1	Immune clade 1	PYCSAR-like 4
WP_183804489.1	Immune clade 1	PYCSAR-like 4
WP_175825136.1	Immune clade 1	PYCSAR-like 4
WP_007736139.1	Immune clade 1	PYCSAR-like 4
WP_187633056.1	Immune clade 1	PYCSAR-like 4
WP_047865488.1	Immune clade 1	PYCSAR-like 4
WP_051256238.1	Immune clade 1	PYCSAR-like 4
AEB24459.1	Immune clade 1	PUCSAR
WP_191398970.1	Immune clade 1	PUCSAR
WP_222999175.1	Immune clade 1	PUCSAR
WP_183147869.1	Immune clade 1	PUCSAR
WP_183148027.1	Immune clade 1	PUCSAR
WP_099138747.1	Immune clade 1	PUCSAR
WP_038790092.1	Immune clade 1	PUCSAR
WP_132056574.1	Immune clade 1	PUCSAR
WP_122880893.1	Immune clade 1	PUCSAR
WP_038720877.1	Immune clade 1	PUCSAR
WP_076885252.1	Immune clade 1	PUCSAR
WP_122791692.1	Immune clade 1	PUCSAR
WP_038727934.1	Immune clade 1	PUCSAR
WP_038747003.1	Immune clade 1	PUCSAR
WP_044359794.1	Immune clade 1	PUCSAR
WP_203562022.1	Immune clade 1	PUCSAR
WP_043275742.1	Immune clade 1	PUCSAR
QWM25009.1	Immune clade 1	PUCSAR
WP_004551995.1	Immune clade 1	PUCSAR
WP_041194658.1	Immune clade 1	PUCSAR
WP_038775313.1	Immune clade 1	PUCSAR
WP_038801088.1	Immune clade 1	PUCSAR
WP_080413852.1	Immune clade 1	PUCSAR
WP_027611880.1	Immune clade 1	PUCSAR
WP_213607453.1	Immune clade 1	PUCSAR
WP_160105646.1	Immune clade 1	PUCSAR
WP_145578222.1	Immune clade 1	PUCSAR
WP_050539030.1	Immune clade 1	PUCSAR
WP_049679067.1	Immune clade 1	PUCSAR
WP_167312928.1	Immune clade 1	PUCSAR
WP_203249519.1	Immune clade 1	PUCSAR
WP_109427252.1	Immune clade 1	PUCSAR
WP_107697065.1	Immune clade 1	PUCSAR
KUG37414.1	Immune clade 1	PUCSAR
WP_129591402.1	Immune clade 1	PUCSAR
WP_142564656.1	Immune clade 1	PUCSAR
WP_090426973.1	Immune clade 1	PUCSAR
EEQ20114.1	Immune clade 1	PUCSAR
WP_060615967.1	Immune clade 1	PUCSAR
WP_130943157.1	Immune clade 1	PUCSAR
WP_191144606.1	Immune clade 1	PUCSAR
WP_194552845.1	Immune clade 1	PUCSAR
WP_218585632.1	Immune clade 1	PUCSAR
WP_206336057.1	Immune clade 1	PUCSAR
WP_057418624.1	Immune clade 1	PUCSAR
WP_161888392.1	Outgroup 1	—
MBK8703451.1	Outgroup 1	—
WP_150413356.1	Outgroup 1	—
MCE2681447.1	Outgroup 1	—
MBL0258355.1	Outgroup 1	—
MBK9672582.1	Outgroup 1	—
MBA2745417.1	Outgroup 1	—
HEY90117.1	Outgroup 1	—
MBN2174628.1	Outgroup 1	—
HGS28218.1	Outgroup 1	—
WP_083634510.1	Outgroup 1	—
TAE13456.1	Outgroup 1	—
WP_002700794.1	Outgroup 1	—
OFY93378.1	Outgroup 1	—
MBL0315041.1	Outgroup 1	—
MBI1307210.1	Outgroup 1	—
MBL4586976.1	Outgroup 1	—
MBK7381809.1	Outgroup 1	—
WP_169312756.1	Outgroup 1	—
WP_014200836.1	Outgroup 1	—
HFA52160.1	Outgroup 1	—
TAE30257.1	Outgroup 1	—
MBX2906559.1	Outgroup 1	—
MCB0524590.1	Outgroup 1	—
MCB0653779.1	Outgroup 1	—
MCB9245550.1	Outgroup 1	—
WP_137090083.1	Outgroup 1	—
THD68010.1	Outgroup 1	—
WP_185785800.1	Outgroup 1	—
WP_089665713.1	Outgroup 1	—
WP_155087486.1	Outgroup 1	—
MCB0854694.1	Immune clade 2	STAND-fused effectors
GJM27700.1	Immune clade 2	STAND-fused effectors
WP_153796610.1	Immune clade 2	STAND-fused effectors
SHG89258.1	Immune clade 2	STAND-fused effectors
MBC7828062.1	Immune clade 2	STAND-fused effectors
MBI4550702.1	Immune clade 2	STAND-fused effectors
MBC7220302.1	Immune clade 2	STAND-fused effectors
MBI2947074.1	Immune clade 2	STAND-fused effectors
MBE1285136.1	Immune clade 2	STAND-fused effectors
NLS68195.1	Immune clade 2	STAND-fused effectors
MBY0324167.1	Immune clade 2	STAND-fused effectors
WP_114877576.1	Immune clade 2	STAND-fused effectors
WP_165166123.1	Immune clade 2	STAND-fused effectors
MBN9090420.1	Immune clade 2	STAND-fused effectors
MCC8971869.1	Immune clade 2	STAND-fused effectors
TDI25356.1	Immune clade 2	STAND-fused effectors
MBW1686872.1	Immune clade 2	STAND-fused effectors
NIP45128.1	Immune clade 2	STAND-fused effectors
WP_114189490.1	Immune clade 2	STAND-fused effectors
WP_046868554.1	Immune clade 2	STAND-fused effectors
WP_201834892.1	Immune clade 2	STAND-fused effectors
MBT3534168.1	Immune clade 2	STAND-fused effectors
WP_027522279.1	Immune clade 2	STAND-fused effectors
MBT6137262.1	Immune clade 2	STAND-fused effectors
WP_165171078.1	Immune clade 2	STAND-fused effectors
MCC7046983.1	Immune clade 2	STAND-fused effectors
OYV50471.1	Immune clade 2	STAND-fused effectors
TME79393.1	Immune clade 2	STAND-fused effectors
OFW74912.1	Immune clade 2	STAND-fused effectors
PYI77166.1	Immune clade 2	STAND-fused effectors
WP_220209943.1	Immune clade 2	STAND-fused effectors
TMK79440.1	Immune clade 2	STAND-fused effectors
OFX26664.1	Immune clade 2	STAND-fused effectors
PKN95240.1	Immune clade 2	STAND-fused effectors
MBI1756988.1	Immune clade 2	STAND-fused effectors
NSW51084.1	Immune clade 2	STAND-fused effectors
MBC8136738.1	Immune clade 2	STAND-fused effectors
MBN2435839.1	Immune clade 2	STAND-fused effectors
WP_189044856.1	Immune clade 2	STAND-fused effectors
PZR58282.1	Immune clade 2	STAND-fused effectors
MBX3314925.1	Immune clade 2	STAND-fused effectors
MBA3725229.1	Immune clade 2	STAND-fused effectors
UCH58470.1	Immune clade 2	STAND-fused effectors
QCX80713.1	Immune clade 2	VMAP/CATRA/EAD systems
UZX21091.1	Immune clade 2	VMAP/CATRA/EAD systems
WSQ21808.1	Immune clade 2	VMAP/CATRA/EAD systems
WUC73819.1	Immune clade 2	VMAP/CATRA/EAD systems
WUU00575.1	Immune clade 2	VMAP/CATRA/EAD systems
WTV54430.1	Immune clade 2	VMAP/CATRA/EAD systems
AQS72084.1	Immune clade 2	VMAP/CATRA/EAD systems
BAJ29355.1	Immune clade 2	VMAP/CATRA/EAD systems
QPK49057.1	Immune clade 2	VMAP/CATRA/EAD systems
WCD88081.1	Immune clade 2	VMAP/CATRA/EAD systems
WTL39590.1	Immune clade 2	VMAP/CATRA/EAD systems
WRY83661.1	Immune clade 2	VMAP/CATRA/EAD systems
WP_012850873.1	Immune clade 2	VMAP/CATRA/EAD systems
WP_230618419.1	Immune clade 2	VMAP/CATRA/EAD systems
WP_187245249.1	Immune clade 2	VMAP/CATRA/EAD systems
WP_157438355.1	Immune clade 2	VMAP/CATRA/EAD systems
WP_191329881.1	Immune clade 2	VMAP/CATRA/EAD systems
WP_155546434.1	Immune clade 2	VMAP/CATRA/EAD systems
AXX31579.1	Immune clade 2	VMAP/CATRA/EAD systems
WP_209641979.1	Immune clade 2	VMAP/CATRA/EAD systems
WP_133905181.1	Immune clade 2	VMAP/CATRA/EAD systems
WP_184811764.1	Immune clade 2	VMAP/CATRA/EAD systems
WP_204844816.1	Immune clade 2	VMAP/CATRA/EAD systems
WP_037256164.1	Immune clade 2	VMAP/CATRA/EAD systems
WP_131895310.1	Immune clade 2	VMAP/CATRA/EAD systems
WP_052478425.1	Immune clade 2	VMAP/CATRA/EAD systems
WP_132178812.1	Immune clade 2	VMAP/CATRA/EAD systems
MBX6765919.1	Immune clade 2	VMAP/CATRA/EAD systems
WP_132114379.1	Immune clade 2	VMAP/CATRA/EAD systems
WP_219442678.1	Immune clade 2	VMAP/CATRA/EAD systems
WP_233823710.1	Immune clade 2	VMAP/CATRA/EAD systems
WP_073892136.1	Immune clade 2	VMAP/CATRA/EAD systems
WP_133903600.1	Immune clade 2	VMAP/CATRA/EAD systems
WP_191303515.1	Immune clade 2	VMAP/CATRA/EAD systems
SDF68729.1	Immune clade 2	VMAP/CATRA/EAD systems
WP_051580014.1	Immune clade 2	VMAP/CATRA/EAD systems
MBO0875430.1	Immune clade 2	VMAP/CATRA/EAD systems
MBV9141891.1	Immune clade 2	VMAP/CATRA/EAD systems
WP_132116936.1	Immune clade 2	VMAP/CATRA/EAD systems
WP_179721741.1	Immune clade 2	VMAP/CATRA/EAD systems
WP_209646277.1	Immune clade 2	VMAP/CATRA/EAD systems
SMD27176.1	Immune clade 2	VMAP/CATRA/EAD systems
WUP52308.1	Immune clade 2	VMAP/CATRA/EAD systems
XKJ10340.1	Immune clade 2	VMAP/CATRA/EAD systems
WUS22266.1	Immune clade 2	VMAP/CATRA/EAD systems
WUS36375.1	Immune clade 2	VMAP/CATRA/EAD systems
WSK02630.1	Immune clade 2	VMAP/CATRA/EAD systems
WAU05625.1	Immune clade 2	VMAP/CATRA/EAD systems
UGT59297.1	Immune clade 2	VMAP/CATRA/EAD systems
WSA17531.1	Immune clade 2	VMAP/CATRA/EAD systems
QXN89676.1	Immune clade 2	VMAP/CATRA/EAD systems
UAB97012.1	Immune clade 2	VMAP/CATRA/EAD systems
ADD40940.1	Immune clade 2	VMAP/CATRA/EAD systems
QFY12907.1	Immune clade 2	VMAP/CATRA/EAD systems
WSC86465.1	Immune clade 2	VMAP/CATRA/EAD systems
WP_184952478.1	Immune clade 2	VMAP/CATRA/EAD systems
WP_133878241.1	Immune clade 2	VMAP/CATRA/EAD systems
WP_212988555.1	Immune clade 2	VMAP/CATRA/EAD systems
WP_178063202.1	Immune clade 2	VMAP/CATRA/EAD systems
WP_142706239.1	Immune clade 2	VMAP/CATRA/EAD systems
WP_204025760.1	Immune clade 2	VMAP/CATRA/EAD systems
MBO3749299.1	Immune clade 2	VMAP/CATRA/EAD systems
WP_203808684.1	Immune clade 2	VMAP/CATRA/EAD systems
WP_015102239.1	Immune clade 2	VMAP/CATRA/EAD systems
WP_106619276.1	Immune clade 2	VMAP/CATRA/EAD systems
WP_106192123.1	Immune clade 2	VMAP/CATRA/EAD systems
WP_157240972.1	Immune clade 2	VMAP/CATRA/EAD systems
WP_163547922.1	Immune clade 2	VMAP/CATRA/EAD systems
WP_158500532.1	Outgroup 2	—
WP_142455792.1	Outgroup 2	—
WP_148898856.1	Outgroup 2	—
WP_138431191.1	Outgroup 2	—
MBN09462.1	Outgroup 2	—
MBC7621895.1	Outgroup 2	—
WP_007622565.1	Outgroup 2	—
MBN3888577.1	Outgroup 2	—
WP_013373937.1	Outgroup 2	—
WP_129878002.1	Outgroup 2	—
WP_186991749.1	Outgroup 2	—
WP_147154423.1	Outgroup 2	—
WP_164819105.1	Outgroup 2	—
WP_040120526.1	Outgroup 2	—
WP_013845184.1	Outgroup 2	—
WP_164831638.1	Outgroup 2	—
WP_164843033.1	Outgroup 2	—
WP_014528131.1	Outgroup 2	—
WP_028010237.1	Outgroup 2	—
WP_012388494.1	Outgroup 2	—
WP_230880960.1	Outgroup 2	—
WP_192923659.1	Outgroup 2	—
WP_176958220.1	Outgroup 2	—
WP_009850128.1	Outgroup 2	—
WP_200295840.1	Outgroup 2	—
WP_145832229.1	Outgroup 2	—
WP_083469224.1	Outgroup 2	—
WP_172717319.1	Outgroup 2	—
WP_207896076.1	Outgroup 2	—
WP_157811351.1	Outgroup 2	—
WP_188946945.1	Outgroup 2	—
WP_104105480.1	Outgroup 2	—
WP_104352553.1	Outgroup 2	—
WP_170286167.1	Outgroup 2	—
WP_218897658.1	Outgroup 2	—
WP_173712506.1	Outgroup 2	—

### Sheet: Table S3
Table S3. Crystallography data collection and refinement statistics
	PfPucC cyclase, PDB: 37UE
Data collection
Space group	P1 21 1
Cell dimensions
a, b, c (Å)	54.486,122.041, 82.453
a, b, g (°)	90, 108.53, 90
Resolution (Å)	37.41-1.95 (1.98-1.95)
Rpim	0.034 (0.134)
I / sI	39.02(7.068)
Completeness (%)	100 (100)
Redundancy	7.7 (7.6)
Refinement
Resolution (Å)	1.95
No. reflections	74072 (3641)
Rwork / Rfree	0.1949/0.2282
No. atoms	8141
Macromolecules	7465
Ligand/ion	0
Water	676
B-factors	29.72
Macromolecules	29.39
Ligand/ion	0
Water	676
R.m.s. deviations
Bond lengths (Å)	0.008
Bond angles (°)	0.871
*Number of xtals for each structure: One crystal. *Values in parentheses are for highest-resolution shell.

### Sheet: Table S4
	Table S4. Cryo-EM data collection and refinement statistics
		Apo PfPucTIR tetramer (EMD-78075), (PDB-37DE)	1:2 cGMP:PfPucTIR dimer (EMD-78162),(PDB-37GA)	2:4 cGMP:PfPucTIR tetramer (EMD-78166), (PDB-37GH)	2:2 cGMP:PfPucTIR dimer (EMD-78196), PDB-37HX	PfPucTIR filament (EMD-78189), (PDB-37HQ)	EcPucTM hexamer (EMD-78190), (PDB-37HR)
	Magnification	22500	165000	165000	105000	105000	165000
	Voltage (kV)	300	300	300	300	300	300
	Electron exposure (e–/Å2)	55.83	53	53	52.33	52.33	53
	Defocus range (μm)	-0.8 to -2.2	-0.8 to -2.2	-0.8 to -2.2	-0.8 to -2.2	-0.8 to -2.2	-0.8 to -2.2
	Pixel size (Å)	0.829	0.725	0.725	1.073	1.073	0.725
	Symmetry imposed	C1	C1	C1	C1	C1	C6
	Initial particle images (no.)	4103027	2210791	2210791	1007160	1007160	5608806
	Final particle images (no.)	286662	148045	67364	443336	443336	246004
	Map resolution (Å)	2.78	3.14	2.8	3.36	3.34	2.67
	FSC threshold	0.143	0.143	0.143	0.143	0.143	0.143
	Refinement
	Initial model used (PDB code)	AF3	AF3	AF3	AF3	AF3	AF3
	Map sharpening B factor (Å2)	-92.8	-108.9	-68.4	-62.6	-87.3	-104.5
	Model composition
	Non-hydrogen atoms	9452	4731	9486	4772	42948	8970
	Protein residues	1188	592	1188	594	5346	1098
	Ligands	0	1	2	2	18	0
	B factors (Å2)
	Protein	93.81	134.34	113.33	94.34	110.74	131.95
	Ligand	NA	145.52	105.65	113.6	159.55	NA
	Nucleotide	NA	NA	NA	NA	NA	NA
	R.m.s. deviations
	Bond lengths (Å)	0.004	0.004	0.004	0.004	0.005	0.006
	Bond angles (°)	0.597	0.467	0.854	0.884	0.714	1.25
	Validation
	MolProbity score	2.43	2.25	1.88	1.82	1.6	1.77
	Clashscore	9.91	6.96	2.89	4.5	4.26	4.03
	Poor rotamers (%)	3.15	3.76	3.06	3.15	1.9	3.97
	Ramachandran plot
	Favored (%)	90.56	93.52	93.47	96.61	96.93	97.33
	Allowed (%)	9.44	6.48	6.44	3.39	3.07	2.67
	Disallowed (%)	0	0	0.08	0	0	0
